# Conservation of animal genome structure is the exception not the rule

**DOI:** 10.1101/2024.08.02.606322

**Authors:** Thomas D. Lewin, Isabel Jiah-Yih Liao, Yi-Jyun Luo

## Abstract

Species from diverse animal lineages have retained groups of orthologous genes together on the same chromosomes for over half a billion years since their last common ancestor. However, by examining interchromosomal rearrangements across all major bilaterian groups, we show that cases of high-fidelity genome structure conservation are unexpectedly rare. Large-scale genome restructuring events are pervasive, correlate with increased rates of protein sequence evolution, and may contribute to adaptation and animal diversity.
