## Supplemental Dataset for "Conservation of animal genome structure is the exception not the rule"

### Sheet: Dataset
Phylum	Subphylum/Class	Species	Abbreviation	Assembly	Version	Chromosome No.	Genome size (bases)	Bases Masked (%)	GC content (%)	Substitutions per site	Rearrangement Index (RI)	Combining parameter (C)	Splitting parameter (S)	Combining Index CI (1-C)	Splitting Index SI (1-S)	Rearrangement category	Living Fossil	Annotation	RNA-seq data available for annotation	Genes	Transcripts	Transcriptome BUSCO Metazoa odb10	Proteome BUSCO Metazoa odb10	Genome BUSCO Metazoa odb10	RI validation - published description of rearrangements	RI validation - reference	WGD present - reference	Position in Fig. 1E tree (1 = top)
Cnidaria	Medusozoa - Hydrozoa	Hydra vulgaris	HVU	HydraT2T_AEP	GCF_038396675.1	15	911675201	45.7	27.5	1.38073	0.490625	0.534876	0.956752	0.465124	0.0432485	Low	N	GCF_038396675.1	NA	NA	NA	NA	NA	NA				1
Cnidaria	Anthozoa - Hexacorallia	Nematostella vectensis	NVE	jaNemVect1.1	GCF_932526225.1	15	269418438	29.46	40.5	0.917638	0.454586	0.564826	0.968262	0.435174	0.0317382	Low	N	GCF_932526225.1	NA	NA	NA	NA	NA	NA				2
Cnidaria	Anthozoa - Hexacorallia	Acropora millepora	AMI	Amil_v2.1	GCF_013753865.1	14	475381253	26.66	39	0.923708	0.677398	0.417132	0.7571	0.582868	0.2429	Low	N	GCF_013753865.1	NA	NA	NA	NA	NA	NA				3
Xenacoelomorpha	Order Acoela	Amphiscolops sp. MND2022	ASP	txAmpSpea1.1	GCA_964187785.1	13	1066817370	37.73	39	2.40924	0.987248	0.0651201	0.196811	0.93488	0.803189	High	N	this work	N	61445	34316	C:64.8%[S:60.9%,D:3.9%],F:10.2%,M:25.0%,n:954	C:65.4%[S:61.3%,D:4.1%],F:6.5%,M:28.1%,n:954	C:73.3%[S:70.6%,D:2.7%],F:7.3%,M:19.4%,n:954				4
Xenacoelomorpha	Order Acoela	Symsagittifera roscoffensis	SRO	txSymRosc1.1	GCF_963678635.1	10	753507827	45.2	37	2.39962	0.97847	0.0756148	0.287278	0.924385	0.712722	High	N	GCF_963678635.1	NA	NA	NA	NA	NA	NA				5
Xenacoelomorpha	Order Acoela	Convolutriloba macropyga	CMA	txConMacr16.1	GCA_964194025.1	15	1188135196	41.97	35.5	2.3639	0.989356	0.0679497	0.165875	0.93205	0.834125	High	N	this work	Y	41247	35251	C:74.6%[S:69.6%,D:5.0%],F:5.5%,M:19.9%,n:954	C:75.2%[S:70.0%,D:5.2%],F:4.2%,M:20.6%,n:954	C:73.6%[S:69.4%,D:4.2%],F:5.9%,M:20.5%,n:954				6
Hemichordata	Class Enteropneusta	Schizocardium californicum	SCA	Lin et al. 2024	Lin et al. 2024	23	933929657	56.07	35	1.01306	0.184982	0.867602	0.914158	0.132398	0.0858421	Low	N	this work	Y	50499	42362	C:96.6%[S:95.7%,D:0.9%],F:2.3%,M:1.1%,n:954	C:96.8%[S:95.8%,D:1.0%],F:2.1%,M:1.1%,n:954	C:97.7%[S:96.2%,D:1.5%],F:1.4%,M:0.9%,n:954	2 ALG fusions	Lin et al. 2024		7
Hemichordata	Class Enteropneusta	Ptychodera flava	PFL	Lin et al. 2024	Lin et al. 2024	23	1161750505	43.06	38	1.0025	0.213873	0.857766	0.898277	0.142234	0.101723	Low	N	Lin et al. 2024	NA	NA	NA	NA	NA	NA				8
Echinodermata	Subphylum Crinozoa Class Crinoidea (feather stars)	Antedon bifida	ABI	ecAntBifi1.1	GCA_963402885.1	11	319614875	38.4	33.5	1.23635	0.579716	0.438671	0.956222	0.561329	0.0437776	Low	N	this work	N	36854	23218	C:95.7%[S:95.0%,D:0.7%],F:2.6%,M:1.7%,n:954	C:94.8%[S:94.0%,D:0.8%],F:2.8%,M:2.4%,n:954	C:95.7%[S:95.2%,D:0.5%],F:3.1%,M:1.2%,n:954				9
Echinodermata	Subphylum Echinozoa Class Echinodea	Lytechinus variegatus	LVA	Lvar_3.0	GCF_018143015.1	19	869582435	41.19	36.5	1.25287	0.252113	0.771665	0.969971	0.228335	0.030029	Low	N	GCF_018143015.1	NA	NA	NA	NA	NA	NA				10
Echinodermata	Subphylum Echinozoa Class Holothuroidea (sea cucumbers)	Holothuria leucospilota	HLE	CAS_HOLleu_V1	GCA_029531755.1	23	1391422550	38.1	39	1.3928	0.132378	0.911261	0.953161	0.0887393	0.0468387	Low	N	GCA_029531755.1	NA	NA	NA	NA	NA	NA				11
Echinodermata	Subphylum Asterozoa Class Ophiuroidea (brittle stars)	Ophiura sarsii	OSA	ASM3561083v1	GCA_035610835.1	19	1574763175	49.41	37	1.25011	0.694686	0.444054	0.592546	0.555946	0.407454	Low	N	this work	Y	60798	54191	|C:93.6%[S:87.7%,D:5.9%],F:2.4%,M:4.0%,n:954	C:94.2%[S:88.5%,D:5.7%],F:2.4%,M:3.4%,n:954	C:93.7%[S:90.6%,D:3.1%],F:2.3%,M:4.0%,n:954				12
Echinodermata	Subphylum Asterozoa Class Asteroidea (starfish)	Asterias rubens	ARU	eAstRub1.3	GCF_902459465.1	22	417601740	36.78	39	1.20559	0.183389	0.890164	0.921783	0.109836	0.0782167	Low	N	GCF_902459465.1	NA	NA	NA	NA	NA	NA				13
Chordata	Subphylum Cephalochordata Class Leptocardii	Branchiostoma floridae	BFL	Bfl_VNyyK	GCF_000003815.2	19	513445848	25.35	41.5	1.02559	0.236669	0.78527	0.950041	0.21473	0.0499593	Low	N	GCF_000003815.2	NA	NA	NA	NA	NA	NA	4 ALG fusions; Complete loss of ALG R	Simakov et al. 2022		14
Chordata	Subphylum Tunicata Class Appendicularia	Oikopleura dioica	ODI	OKI2018_I68_1.0	GCA_907165135.1	5	64272340	20.61	41	2.97288	0.984218	0.0496265	0.331085	0.950373	0.668915	High	N	GCA_907165135.1	NA	NA	NA	NA	NA	NA				15
Chordata	Subphylum Tunicata Class Ascidiacea Order Stolidobranchia	Styela plicata	SPL	Splicata_v2	GCA_963675895.2	16	419162547	36.75	35.5	1.65699	0.929859	0.190835	0.327249	0.809165	0.672751	High	N	this work	Y	24382	21900	C:93.9%[S:88.6%,D:5.3%],F:3.5%,M:2.6%,n:954	C:94.2%[S:89.0%,D:5.2%],F:3.1%,M:2.7%,n:954	C:92.8%[S:87.2%,D:5.6%],F:3.4%,M:3.8%,n:954				16
Chordata	Subphylum Tunicata Class Ascidiacea Order Aplousobranchia	Trididemnum miniatum	TMI	kaTriMini1.1	GCA_964006365.1	22	624584906	38.53	38.5	1.85516	0.942145	0.202689	0.25703	0.797311	0.74297	High	N	this work	N	46074	28370	C:90.5%[S:87.0%,D:3.5%],F:3.1%,M:6.4%,n:954	C:91.1%[S:87.6%,D:3.5%],F:2.4%,M:6.5%,n:954	C:92.0%[S:89.5%,D:2.5%],F:2.3%,M:5.7%,n:954				17
Chordata	Subphylum Tunicata Class Ascidiacea Order Phlebobranchia	Ciona intestinalis	CIN	KH	GCF_000224145.3	14	115212710	30.86	35.5	1.73198	0.954334	0.166449	0.269795	0.833551	0.730205	High	N	GCF_000224145.3	NA	NA	NA	NA	NA	NA				18
Chordata	Subphylum Vertebrata Class Myxini	Eptatretus atami	EAT	Eptata_v1	GCA_035128595.1	17	2517612418	49.14	43.5	1.7072	0.935706	0.204142	0.303578	0.795858	0.696422	High	N	Marletaz et al. 2024	NA	NA	NA	NA	NA	NA			Marlétaz et al. 2024, Yu et al. 2024	19
Chordata	Subphylum Vertebrata Class Petromyzonti	Petromyzon marinus	PMAR	kPetMar1.pri	GCF_010993605.1	85	1089034212	49.71	48.5	1.39488	0.802254	0.668916	0.281031	0.331084	0.718969	High	N	GCF_010993605.1	NA	NA	NA	NA	NA	NA			Marlétaz et al. 2024, Yu et al. 2024	20
Chordata	Subphylum Vertebrata Class Elasmobranchii	Rhincodon typus	RTY	sRhiTyp1.1	GCF_021869965.1	50	2881325413	36.85	41.5	1.36968	0.804802	0.526776	0.351746	0.473224	0.648254	High	N	GCF_021869965.1	NA	NA	NA	NA	NA	NA	Extensive ALG fissions lead to 50 chromosomes	Yamaguchi et al. 2023	Marlétaz et al. 2024, Yu et al. 2024	21
Chordata	Subphylum Vertebrata Clade Actinopterygii	Oryzias latipes	OLA	ASM223467v1	GCF_002234675.1	24	734040372	34.17	41	1.35094	0.932214	0.238047	0.269269	0.761953	0.730731	High	N	GCF_002234675.1	NA	NA	NA	NA	NA	NA			Marlétaz et al. 2024, Yu et al. 2024, Glasauer and Neuhauss 2014	22
Chordata	Subphylum Vertebrata Class Actinopterygii	Danio rerio	DRE	GRCz11	GCF_000002035.6	25	1373454788	48.55	36.5	1.31062	0.934366	0.244318	0.260479	0.755682	0.739521	High	N	GCF_000002035.6	NA	NA	NA	NA	NA	NA			Marlétaz et al. 2024, Yu et al. 2024, Glasauer and Neuhauss 2014	23
Chordata	Subphylum Vertebrata Clade Sarcopterygii	Latimeria chalumnae	LCH	fLatCha1.pri	GCF_037176945.1	30	2947609019	53.95	42.5	1.22684	0.847764	0.367297	0.412388	0.632703	0.587612	High	Y	GCF_037176945.1	NA	NA	NA	NA	NA	NA				24
Chordata	Subphylum Vertebrata Class Amphibia	Xenopus tropicalis	XTR	UCB_Xtro_10.0	GCF_000004195.4	10	1451283599	40.97	40.5	1.35682	0.92475	0.165799	0.439752	0.834201	0.560248	High	N	GCF_000004195.4	NA	NA	NA	NA	NA	NA			Marlétaz et al. 2024, Yu et al. 2024	25
Chordata	Subphylum Vertebrata - Class Aves	Gallus gallus	GGA	bGalGal1.mat.broiler.GRCg7b	GCF_016699485.2	41	1053315467	20.61	42	1.36658	0.841119	0.385555	0.409065	0.614445	0.590935	High	N	GCF_016699485.2	NA	NA	NA	NA	NA	NA			Marlétaz et al. 2024, Yu et al. 2024	26
Chordata	Subphylum Vertebrata Class Mammalia	Mus musculus	MMU	GRCm39	GCF_000001635.27	21	2728206152	36.44	42	1.41549	0.937165	0.210065	0.275992	0.789935	0.724008	High	N	GCF_000001635.27	NA	NA	NA	NA	NA	NA			Marlétaz et al. 2024, Yu et al. 2024	27
Chordata	Subphylum Vertebrata Class Mammalia	Homo sapiens	HSA	GRCh38.p14	GCF_000001405.40	23	3099441038	37.98	41	1.40337	0.908591	0.257339	0.350295	0.742661	0.649705	High	N	GCF_000001405.40	NA	NA	NA	NA	NA	NA			Marlétaz et al. 2024, Yu et al. 2024	28
Tardigrada	Class Eutardigrada	Hypsibius dujardini	HDU	GSM5182729	Hoencamp et al. 2021	5	104145632	23.31	45.5	2.11892	0.953701	0.0898423	0.495684	0.910158	0.504316	High	N	this work	Y	21125	18249	C:83.5%[S:82.1%,D:1.4%],F:4.1%,M:12.4%,n:954	C:84.3%[S:83.0%,D:1.3%],F:2.8%,M:12.9%,n:954	C:74.4%[S:73.1%,D:1.3%],F:7.0%,M:18.6%,n:954				29
Nematomorpha	Class Gordioida	Gordius sp. MW1	GSPM	tfGorSpea7.1	GCA_964036665.1	8	211809899	53.7	32.5	2.40794	0.937162	0.139452	0.42611	0.860548	0.57389	High	N	this work	N	16106	10193	C:50.3%[S:49.9%,D:0.4%],F:13.8%,M:35.9%,n:954	C:52.9%[S:52.3%,D:0.6%],F:11.2%,M:35.9%,n:954	C:63.6%[S:63.2%,D:0.4%],F:10.3%,M:26.1%,n:954				30
Nematomorpha	Class Gordioida	Gordionus sp. m RMFG-2023	GSPR	tfGorSpeb1-WG-v2	GCA_954871325.2	5	287640266	56.89	27	2.58749	0.950918	0.0931757	0.50955	0.906824	0.49045	High	N	GCA_954871325.2	NA	NA	NA	NA	NA	NA				31
Nematomorpha	Class Gordioida	Acutogordius australiensis	AAU	ASM3055551v1	GCA_030555515.1	4	200825569	56.77	28.5	2.72827	0.969285	0.0688352	0.432762	0.931165	0.567238	High	N	Cunha et al. 2023	NA	NA	NA	NA	NA	NA				32
Nematoda	Class Enoplea	Trichinella spiralis	TSP	ASM18179v3	GCA_000181795.3	3	63576506	32.79	34	2.63021	0.936109	0.0892433	0.718968	0.910757	0.281032	High	N	this work	Y	14543	12415	C:75.7%[S:71.6%,D:4.1%],F:4.6%,M:19.7%,n:954	C:79.1%[S:74.6%,D:4.5%],F:1.8%,M:19.1%,n:954	C:69.2%[S:65.0%,D:4.2%],F:6.8%,M:24.0%,n:954				33
Nematoda	Class Chromadorea	Necator americanus	NAM	Nec_am_Ar_1.0	GCF_031761385.1	6	234457255	27.29	40	2.57398	0.898412	0.156636	0.625714	0.843364	0.374286	High	N	GCF_031761385.1	NA	NA	NA	NA	NA	NA				34
Nematoda	Class Chromadorea	Caenorhabditis elegans	CEL	WBcel235	GCF_000002985.6	6	100272607	35.7	35.5	2.79727	0.906079	0.147645	0.608633	0.852355	0.391367	High	N	GCF_000002985.6	NA	NA	NA	NA	NA	NA				35
Arthropoda	Subphylum Myriapoda Class Chilopoda	Strigamia acuminata	SAC	qcStrAcum1.1	GCA_949358305.1	11	237534282	32.33	39	1.47264	0.794265	0.273075	0.73923	0.726925	0.26077	High	N	this work	Y	25933	23524	C:98.0%[S:93.1%,D:4.9%],F:1.3%,M:0.7%,n:954	C:98.3%[S:93.5%,D:4.8%],F:0.7%,M:1.0%,n:954	C:96.9%[S:92.0%,D:4.9%],F:1.5%,M:1.6%,n:954				36
Arthropoda	Subphylum Chelicerata Class Merostomata	Carcinoscorpius rotundicauda	CRO	IMCB_Crot_1.0	GCA_011833715.1	16	1668682064	39.82	33.5	1.34334	0.961825	0.143302	0.256868	0.856698	0.743132	High	Y	this work	Y	39020	31675	C:95.2%[S:87.5%,D:7.7%],F:2.6%,M:2.2%,n:954	C:96.6%[S:88.8%,D:7.8%],F:1.6%,M:1.8%,n:954	C:95.8%[S:88.3%,D:7.5%],F:1.8%,M:2.4%,n:954			Nong et al. 2021	37
Arthropoda	Subphylum Chelicerata Class Arachnida	Argiope bruennichi	ABR	qqArgBrue1.1	GCF_947563725.1	13	1778384155	50.1	29.5	1.6283	0.976149	0.104549	0.227796	0.895451	0.772204	High	N	GCF_947563725.1	NA	NA	NA	NA	NA	NA			Schwager et al. 2017; Sharma 2023	38
Arthropoda	Subphylum Crustacea Class Malacostraca	Penaeus monodon	PMO	NSTDA_Pmon_1	GCF_015228065.2	44	2391040180	57.68	36.5	1.80311	0.989083	0.114644	0.0961506	0.885356	0.903849	High	N	GCF_015228065.2	NA	NA	NA	NA	NA	NA				39
Arthropoda	Subphylum Crustacea Class Copepoda	Tigriopus californicus	TCAL	Tcal_SD_v2.1	GCF_007210705.1	12	191142546	18.05	42	2.01891	0.915162	0.207607	0.418352	0.792393	0.581648	High	N	GCF_007210705.1	NA	NA	NA	NA	NA	NA				40
Arthropoda	Subphylum Crustacea Class Branchiopoda	Daphnia pulex	DPU	ASM2113471v1	GCF_021134715.1	12	133181052	24.71	40.5	1.68034	0.975931	0.0994573	0.237001	0.900543	0.762999	High	N	GCF_021134715.1	NA	NA	NA	NA	NA	NA				41
Arthropoda	Subphylum Hexapoda Class Insecta	Tribolium castaneum	TCAS	icTriCast1.1	GCF_031307605.1	11	241845558	55.94	31.5	1.70914	0.944696	0.136504	0.376692	0.863496	0.623308	High	N	GCF_031307605.1	NA	NA	NA	NA	NA	NA				42
Arthropoda	Subphylum Hexapoda Class Insecta	Drosophila melanogaster	DME	Release 6 plus ISO1 MT	GCF_000001215.4	4	143706478	22.49	42	2.15099	0.978217	0.0640876	0.33668	0.935912	0.66332	High	N	GCF_000001215.4	NA	NA	NA	NA	NA	NA	No conserved synteny with bilaterian ALGs	Zimmerman et al. 2023		43
Arthropoda	Subphylum Hexapoda Class Insecta	Bombyx mori	BMO	ASM3026992v2	GCF_030269925.1	29	461688958	46.86	38.5	1.96934	0.89995	0.315315	0.297229	0.684685	0.702771	High	N	GCF_030269925.1	NA	NA	NA	NA	NA	NA				44
Rotifera	Class Bdelloidea	Adineta vaga	AVA	ASM2161353v1	GCA_021613535.1	6	100824805	27.82	30.5	2.2807	0.983238	0.0599092	0.318729	0.940091	0.681271	High	N	GCA_021613535.1	NA	NA	NA	NA	NA	NA			Nowell et al. 2018	45
Platyhelminthes	Order Tricladida	Schmidtea mediterranea	SME	g4wRepeats_chr_ref_UCLA	GCA_022537955.1	4	773974862	53.79	29.5	2.78754	0.981087	0.0465486	0.418087	0.953451	0.581913	High	N	this work	Y	29741	24235	C:78.5%[S:69.4%,D:9.1%],F:4.9%,M:16.6%,n:954	C:80.5%[S:70.6%,D:9.9%],F:3.7%,M:15.8%,n:954	C:68.4%[S:61.3%,D:7.1%],F:9.0%,M:22.6%,n:954	No conserved synteny with bilaterian ALGs	Ivankovic et al. 2023		46
Platyhelminthes	Class Cestoda	Echinococcus granulosus	EGRAN	ASM2155672v1	GCA_021556725.1	9	172983221	11.35	42	2.77763	0.975058	0.0761985	0.333057	0.923802	0.666943	High	N	GCA_021556725.1	NA	NA	NA	NA	NA	NA				47
Platyhelminthes	Class Trematoda	Schistosoma mansoni	SMA	ASM23792v2	GCA_000237925.5	11	364518427	34.46	35	2.76567	0.974165	0.0849532	0.293921	0.915047	0.706079	High	N	GCA_000237925.5	NA	NA	NA	NA	NA	NA				48
Platyhelminthes	Class Trematoda	Dicrocoelium dendriticum	DDE	tdDicDend1.1c	GCA_944474145.2	13	1889962902	40.63	45.5	2.73642	0.974713	0.0888754	0.317046	0.911125	0.682954	High	N	GCA_944474145.2	NA	NA	NA	NA	NA	NA				49
Bryozoa	Class Phylactolaemata	Cristatella mucedo	CMU	Hoencamp et al. 2021	Hoencamp et al. 2021	8	555910999	47.52	47	1.52533	0.941844	0.121943	0.443745	0.878057	0.556255	High	N	Lewin et al. 2024	NA	NA	NA	NA	NA	NA				50
Bryozoa	Class Gymnolaemata	Membranipora membranacea	MME	tzMemMemb1.1	GCA_914767715.1	11	339359933	23.05	38	1.73143	0.890529	0.19849	0.528618	0.80151	0.471382	High	N	Lewin et al. 2024	NA	NA	NA	NA	NA	NA	19 ALG fusions, 24 ALGs split	Lewin et al. 2024		51
Bryozoa	Class Gymnolaemata	Cryptosula pallasiana	CPA	tzCryPall5.1	GCA_945257105.1	12	519859578	37.52	37	1.76056	0.889881	0.206231	0.461072	0.793769	0.538928	High	N	Lewin et al. 2024	NA	NA	NA	NA	NA	NA				52
Mollusca	Class Polyplacophora	Liolophura japonica	LJA	CUHK_Ljap_v2	GCF_032854445.1	13	609495693	27.93	39.5	1.17405	0.537053	0.487139	0.947033	0.512861	0.0529667	Low	N	GCF_032854445.1	NA	NA	NA	NA	NA	NA				53
Mollusca	Class Aplacophora	Chaetoderma sp. LZ-2023a	CSP	ASM3440179v1	GCA_034401795.1	17	2448388764	55.54	41	1.34832	0.363888	0.674529	0.949408	0.325471	0.0505921	Low	N	Wang et al. 2024	NA	NA	NA	NA	NA	NA				54
Mollusca	Class Scaphopoda	Siphonodentalium dalli	SDA	ASM3262209v1	GCA_032622095.1	9	2226750531	52.95	38	1.4078	0.70394	0.330376	0.88004	0.669624	0.11996	Low	N	Song et al. 2023	NA	NA	NA	NA	NA	NA	18 ALG fusions; 4 ALGs split	Song et al. 2023		55
Mollusca	Class Bivalvia	Pecten maximus	PMAX	xPecMax1.1	GCF_902652985.1	19	918306378	31.19	36.5	1.27407	0.210328	0.791088	0.998584	0.208912	0.00141554	Low	N	GCF_902652985.1	NA	NA	NA	NA	NA	NA	5 ALG fusions	Wang et al. 2017, Simakov et al. 2022		56
Mollusca	Class Cephalopoda	Octopus bimaculoides	OBI	ASM119413v2	GCF_001194135.2	30	2342518435	47.53	36	1.5658	0.904301	0.300459	0.293104	0.699541	0.706896	High	N	GCF_001194135.2	NA	NA	NA	NA	NA	NA				57
Mollusca	Class Gastropoda	Biomphalaria glabrata	BGL	xgBioGlab47.1	GCF_947242115.1	18	850620091	45.01	36	1.48619	0.304793	0.719054	0.970434	0.280946	0.0295662	Low	N	GCF_947242115.1	NA	NA	NA	NA	NA	NA				58
Brachiopoda	Subphylum Linguliformea Class Lingulata	Lingula anatina	LAN	Forthcoming	Lewin et al. 2024	10	329000000	31.7	36.5	1.20156	0.588432	0.413383	0.995381	0.586617	0.00461919	Low	Y	Lewin et al. 2024	NA	NA	NA	NA	NA	NA	14 ALG fusions	Lewin et al. 2024		59
Nemertea	Class Pilidiophora	Lineus longissimus	LLO	tnLinLong1.2	GCF_910592395.1	19	391165532	22.93	41.5	1.22772	0.23553	0.778653	0.982737	0.221347	0.0172631	Low	N	Lewin et al. 2024	NA	NA	NA	NA	NA	NA				60
Nemertea	Class Hoplonemertea	Emplectonema gracile	EGRAC	Valero-Gracia et al. 2024	Valero-Gracia et al. 2024	17	157900000	27.87	42	1.51465	0.615239	0.497142	0.762879	0.502858	0.237121	Low	N	this work	N	27808	18050	C:85.9%[S:84.2%,D:1.7%],F:5.7%,M:8.4%,n:954	C:85.8%[S:84.1%,D:1.7%],F:4.3%,M:9.9%,n:954	C:93.1%[S:92.8%,D:0.3%],F:3.6%,M:3.3%,n:954				61
Annelida	Class Polychaeta (Family Oweniidae)	Owenia fusiformis	OFU	Owenia_chromosome	GCA_903813345.2	12	499544331	35.11	34.5	1.24762	0.538695	0.482104	0.956508	0.517896	0.043492	Low	N	GCA_903813345.2	NA	NA	NA	NA	NA	NA				62
Annelida	Class Sipuncula	Sipunculus nudus	SNU	ASM2687459v1	GCA_026874595.1	17	1426776566	40.78	37	1.16689	0.340947	0.684422	0.969869	0.315578	0.0301313	Low	N	Lewin et al. 2024	NA	NA	NA	NA	NA	NA	7 ALG fusions	Lewin et al. 2024, Zheng et al. 2023,		63
Annelida	Class Polychaeta (Clade Errantia)	Alentia gelatinosa	AGE	wpAleGela1.1	GCA_950022655.1	15	1237499423	33.69	42	1.25552	0.444075	0.586091	0.941664	0.413909	0.0583358	Low	N	Lewin et al. 2024	NA	NA	NA	NA	NA	NA				64
Annelida	Class Polychaeta (Clade Sedentaria)	Lamellibrachia columna	LCO	wsLamColu1.1	GCA_963667965.1	15	852466124	32.55	40.5	1.29621	0.421076	0.60507	0.971151	0.39493	0.0288488	Low	N	Lewin et al. 2024	NA	NA	NA	NA	NA	NA	9 ALG fusions	Lewin et al. 2024		65
Annelida	Class Clitellata (Subclass Hirudinea)	Hirudinaria manillensis	HMA	ASM3450992v1	GCA_034509925.1	13	148590564	34.76	35.5	2.06396	0.987257	0.0728841	0.174983	0.927116	0.825017	High	N	Lewin et al. 2024	NA	NA	NA	NA	NA	NA			Lewin et al. 2024, Vargas-Chavez et al. 2024	66
Annelida	Class Clitellata (Subclass Oligochaeta)	Lumbricus terrestris	LTE	wcLumTerr1.1	GCA_949752785.1	18	986871717	38.27	40.5	1.53367	0.990381	0.0694644	0.150136	0.930536	0.849864	High	N	Lewin et al. 2024	NA	NA	NA	NA	NA	NA	No conserved synteny with bilaterian ALGs	Lewin et al. 2024, Schultz et al. 2024, Vargas-Chavez et al. 2024	Lewin et al. 2024, Vargas-Chavez et al. 2024	67
